# PAM-flexible adenine base editing rescues hearing loss in a humanized *MPZL2* mouse model harboring an East Asian founder mutation

**DOI:** 10.1101/2024.10.29.620803

**Authors:** Shao Wei Hu, Sohyang Jeong, Luoying Jiang, Hansol Koo, Zijing Wang, Won Hoon Choi, Biyun Zhu, Heeyoung Seok, Yi Zhou, Min Gu Kim, Dan Mu, Huixia Guo, Ziyi Zhou, Sung Ho Jung, Yingting Zhang, Ho Byung Chae, Liheng Chen, Sung-Yeon Lee, Luo Guo, Myung-Whan Suh, Yang Xiao, Moo Kyun Park, Honghai Tang, Jae-Jin Song, Xi Chen, Ai Chen, Jun Ho Lee, Sangsu Bae, Sang-Yeon Lee, Yilai Shu

**Author notes:** To whom correspondence should be addressed to S.B., S-Y.L., and Y.S. These authors contributed equally (Shao Wei Hu, Sohyang Jeong, Luoying Jiang, Hansol Koo).

## Abstract

Hearing loss is one of the most prevalent sensory disorders, but no commercial biological treatments are currently available. Here, we identified an East Asia-specific founder mutation, the homozygous c.220C>T mutation in *MPZL2*, that contributes to a significant proportion of hereditary deafness cases in our cohort study. We found that the disease-causing mutation could be targetable by adenine base editors (ABEs) that enable A·T-to-G·C base corrections without DNA double-strand breaks. To demonstrate this, we developed a humanized mouse model (*hMPZL2*^Q74X/Q74X^) that recapitulates human *MPZL2* deafness and leads to progressive hearing loss. A PAM-flexible ABE variant with reduced bystander and off-target effects (ABE8eWQ-SpRY:sgRNA3) was packaged in dual adeno-associated viruses (AAVs) and injected into the inner ear of *hMPZL2*^Q74X/Q74X^ mice and effectively corrected the mutation. This treatment significantly restored hearing function, improved inner ear structural integrity, and reversed altered gene expression. Base editing may hold therapeutic potential for hereditary deafness, including most cases of *MPZL2* deafness.
