## Supplementary Tables 2-5 for "PAM-flexible adenine base editing rescues hearing loss in a humanized *MPZL2* mouse model harboring an East Asian founder mutation"

### Sheet: Supplementary Table 2
Supplementary Table 2. 80 transcripts filtered by Gene ontology (cell adhesion, extracellular matrix organization, basement membrane) in Mpzl2 WT and hMPZL2Q74X/Q74X
	Gene	Gene name	GO Term	Description
1	Adam3	ADAM metallopeptidase domain 3	GO:0007155	cell adhesion
2	Adamts12	ADAM metallopeptidase with thrombospondin type 1 motif 12	GO:0030198	extracellular matrix organization
3	Adamts17	ADAM metallopeptidase with thrombospondin type 1 motif 17	GO:0030198	extracellular matrix organization
4	Adamts2	ADAM metallopeptidase with thrombospondin type 1 motif 2	GO:0030198	extracellular matrix organization
5	Adamts20	ADAM metallopeptidase with thrombospondin type 1 motif 20	GO:0030198	extracellular matrix organization
6	Adamts3	ADAM metallopeptidase with thrombospondin type 1 motif 3	GO:0030198	extracellular matrix organization
7	Agrn	agrin	GO:0005201	extracellular matrix structural constituent
8	Aoc3	Amine oxidase, copper containing 3	GO:0007155	cell adhesion
9	Bves	Blood vessel epicardial substance	GO:0007155	cell adhesion
10	Cadm2	Cell adhesion molecule 2	GO:0007155 GO:0007156	cell adhesion homophilic cell adhesion via plasma membrane adhesion molecules
11	Cadm4	Cell adhesion molecule 4	GO:0007155 GO:0007156	cell adhesion homophilic cell adhesion via plasma membrane adhesion molecules
12	Ccn4	Cellular communication network factor 4	GO:0007155	cell adhesion
13	Cdh9	Cadherin 9	GO:0007155 GO:0007156	cell adhesion homophilic cell adhesion via plasma membrane adhesion molecules
14	Cdk5	Cyclin-dependent kinase 5	GO:0007160	cell-matrix adhesion
15	Cldn19	Claudin 19	GO:0007155	cell adhesion
16	Cntnap5c	Contactin-associated protein like 5-3	GO:0007155	cell adhesion
17	Col11a1	Collagen, type XI, alpha 1	GO:0030198 GO:0005201	extracellular matrix organization extracellular matrix structural constituent
18	Col11a2	Collagen, type XI, alpha 2	GO:0005201	extracellular matrix structural constituent
19	Col14a1	Collagen, type XIV, alpha 1	GO:0007155	cell adhesion
20	Col15a1	Collagen, type XV, alpha 1	GO:0007155 GO:0030198	cell adhesion extracellular matrix organization
21	Col16a1	Collagen, type XVI, alpha 1	GO:0007155 GO:0030198 GO:0033627	cell adhesion extracellular matrix organization cell adhesion mediated by integrin
22	Col17a1	Collagen, type XVII, alpha 1	GO:0030198	extracellular matrix organization
23	Col1a2	Collagen, type I, alpha 2	GO:0030198 GO:0005201	extracellular matrix organization extracellular matrix structural constituent
24	Col23a1	Collagen, type XXIII, alpha 1	GO:0030198	extracellular matrix organization
25	Col24a1	Collagen, type XXIV, alpha 1	GO:0030198 GO:0005201	extracellular matrix organization extracellular matrix structural constituent
26	Col26a1	Collagen, type XXVI, alpha 1	GO:0010811	positive regulation of cell-substrate adhesion
27	Col28a1	Collagen, type XXVIII, alpha 1	GO:0007155	cell adhesion
28	Col2a1	Collagen, type II, alpha 1	GO:0005201	extracellular matrix structural constituent
29	Col3a1	Collagen, type III, alpha 1	GO:0030198 GO:0007160 GO:0005201	extracellular matrix organization cell-matrix adhesion extracellular matrix structural constituent
30	Col4a1	Collagen, type IV, alpha 1	GO:0030198 GO:0005201 GO:0071711	extracellular matrix organization extracellular matrix structural constituent basement membrane organization
31	Col4a2	Collagen, type IV, alpha 2	GO:0030198 GO:0005201 GO:0032836	extracellular matrix organization extracellular matrix structural constituent glomerular basement membrane development
32	Col4a3	Collagen, type IV, alpha 3	GO:0007155 GO:0007156 GO:0071711 GO:0005201	cell adhesion homophilic cell adhesion via plasma membrane adhesion molecules basement membrane organization extracellular matrix structural constituent
33	Col5a1	Collagen, type V, alpha 1	GO:0007155 GO:0030198 GO:0005201	cell adhesion extracellular matrix organization extracellular matrix structural constituent
34	Col5a2	Collagen, type V, alpha 2	GO:0030198 GO:0005201	extracellular matrix organization extracellular matrix structural constituent
35	Col5a3	Collagen, type V, alpha 3	GO:0030198 GO:0007160	extracellular matrix organization cell-matrix adhesion
36	Col8a1	Collagen, type VIII, alpha 1	GO:0007155 GO:0030198 GO:0010811	cell adhesion extracellular matrix organization positive regulation of cell-substrate adhesion
37	Col9a1	Collagen, type IX, alpha 1	GO:0030198	extracellular matrix organization
38	Col9a2	Collagen, type IX, alpha 2	GO:0030198	extracellular matrix organization
39	Col9a3	Collagen, type IX, alpha 3	GO:0030198	extracellular matrix organization
40	Dmp1	Dentin matrix acidic phosphoprotein 1	GO:0030198 GO:0050840 GO:0010811	extracellular matrix organization extracellular matrix binding positive regulation of cell-substrate adhesion
41	Eda	Ectodysplasin A	GO:0007160	cell-matrix adhesion
42	Emid1	EMI domain containing 1	GO:0005201	extracellular matrix structural constituent
43	Emilin1	Elastin microfibril interfacer 1	GO:0007155 GO:0030198 GO:0007160	cell adhesion extracellular matrix organization cell-matrix adhesion
44	Emilin2	Elastin microfibril interfacer 2	GO:0007155 GO:0033627	cell adhesion cell adhesion mediated by integrin
45	Fbn1	Fibrillin 1	GO:0033627 GO:0005201	cell adhesion mediated by integrin extracellular matrix structural constituent
46	Fbn2	Fibrillin 2	GO:0005201	extracellular matrix structural constituent
47	Fras1	Fraser extracellular matrix complex subunit 1	GO:0005201	extracellular matrix structural constituent
48	Hapln1	Hyaluronan and proteoglycan link protein 1	GO:0007155	cell adhesion
49	Hspg2	heparan sulfate proteoglycan 2	GO:0030198 GO:0007156	extracellular matrix organization homophilic cell adhesion via plasma membrane adhesion
50	Ibsp	Integrin-binding sialoprotein	GO:0007155 GO:0030198 GO:0045785	cell adhesion extracellular matrix organization positive regulation of cell adhesion
51	Kazald1	Kazal type serine peptidase inhibitor domain 1	GO:0030198	extracellular matrix organization
52	Lama1	Laminin subunit alpha 1	GO:0007155 GO:0110011 GO:0005201	cell adhesion regulation of basement membrane organization extracellular matrix structural constituent
53	Lama2	Laminin subunit alpha 2	GO:0007155 GO:0045785 GO:0005201	cell adhesion positive regulation of cell adhesion extracellular matrix structural constituent
54	Lamb1	Laminin subunit beta 1	GO:0007155 GO:0045785 GO:0005201	cell adhesion positive regulation of cell adhesion extracellular matrix structural constituent
55	Lamc1	Laminin subunit gamma 1	GO:0007155 GO:0045785 GO:0110011 GO:0005201	cell adhesion positive regulation of cell adhesion regulation of basement membrane organization extracellular matrix structural constituent
56	Ltbp4	Latent transforming growth factor beta binding protein 4	GO:0005201	extracellular matrix structural constituent
57	Mia	MIA SH3 domain-containing	GO:0030198 GO:0007160	extracellular matrix organization cell-matrix adhesion
58	Mmp16	Matrix metallopeptidase 16	GO:0030198	extracellular matrix organization
59	Mmp2	Matrix metallopeptidase 2	GO:0030198 GO:0007162	extracellular matrix organization negative regulation of cell adhesion
60	Mmrn2	Multimerin 2	GO:0007155 GO:0005201	cell adhesion extracellular matrix structural constituent
61	Mpzl2	Myelin protein zero-like 2	GO:0007155	cell adhesion
62	Ndnf	Neuron-derived neurotrophic factor	GO:0030198 GO:0010811	extracellular matrix organization positive regulation of cell-substrate adhesion
63	Nid1	Nidogen 1	GO:0030198 GO:0005201 GO:0007155 GO:0007160	extracellular matrix organization extracellular matrix structural constituent cell adhesion cell-matrix adhesion
64	Nid2	Nidogen 2	GO:0007155 GO:0007160 GO:0005201	cell adhesion cell-matrix adhesion extracellular matrix structural constituent
65	Nphp3	Nephronophthisis 3 (adolescent)	GO:0030198	extracellular matrix organization
66	Olfml2a	Olfactomedin-like protein 2A	GO:0030198	extracellular matrix organization
67	Otol1	Otolin 1	GO:0030198	extracellular matrix organization
68	Pcdha10	Protocadherin alpha-10	GO:0007155 GO:0007156	cell adhesion homophilic cell adhesion via plasma membrane adhesion
69	Pcdha11	Protocadherin alpha-11	GO:0007155 GO:0007156	cell adhesion homophilic cell adhesion via plasma membrane adhesion
70	Pcolce2	Procollagen C-endopeptidase enhancer 2	GO:0005201	extracellular matrix structural constituent
71	Pmp22	Peripheral myelin protein 22	GO:0007155 GO:0071711	cell adhesion basement membrane organization
72	Postn	Periostin, osteoblast specific factor	GO:0007155 GO:0030198	cell adhesion extracellular matrix organization
73	Prex1	Phosphatidylinositol-3,4,5-trisphosphate-dependent Rac exchange factor 1	GO:0045785	positive regulation of cell adhesion
74	Sema5a	Semaphorin 5A	GO:0007162	negative regulation of cell adhesion
75	Sparc	Secreted protein, acidic, cysteine-rich (osteonectin)	GO:0005201 GO:0050840	extracellular matrix structural constituent extracellular matrix binding
76	Tectb	Tectorin beta	GO:0005201	extracellular matrix structural constituent
77	Tnxb	Tenascin XB	GO:0007155 GO:0030198 GO:0005201 GO:0007160	cell adhesion extracellular matrix organization extracellular matrix structural constituent cell-matrix adhesion
78	Ttn	Titin	GO:0007156	homophilic cell adhesion via plasma membrane adhesion
79	Vwc2	Von Willebrand factor C domain containing 2	GO:0010811	positive regulation of cell-substrate adhesion
80	Zfp469	Znc finger protein 469	GO:0007160	cell-matrix adhesion

### Sheet: Supplementary Table 3
Supplementary Table 3. Potential off-target sites predicted by Cas-OFFinder
Gene	Target sequence	PAM	OT#	Chr
STPG4 (Intron)	ACACTCAGGTCCCCCGTT	CCC	OT-1	chr2: 47090667
ADGRV1 (Intron)	AATCCTCAGAGTCCCCCGTC	TCG	OT-2	chr5: 10563607
H2BC11 (Intron) :	ACCTCTCAGTCCCCCGTC	ATT	OT-3	chr5: 90848014
LOC107986760 (IncRNA) :	ACTCGTCGGTCCCCCGTC	GGT	OT-4	chr6: 27132064
Intergenic :	ACACCCCGGTCCCCCGTC	GAA	OT-5	chr7: 2614946
ANK3 (Intron) :	CCTAGCAGGTCCCCCGTC	CAC	OT-6	chr10: 965074
SHANK2 (Intron) :	AGCTCCTCAGGTCCCCCGTC	CCC	OT-7	chr11: 17477579
Intergenic :	ACACTCAGGTCCCCCGTT	TAG	OT-8	chr11: 70691344
ENSG00000286662 (IncRNA) :	ACTCCACAGTCCCCCGTC	AGA	OT-9	chr12: 25413862
LOC107984608 (IncRNA) :	ACTCTCACGTCCCCCGTC	TCC	OT-10	chr12: 127799585
IL16 (Intron) :	CCTCTCAAGTCCCCCGTC	TGG	OT-11	chr15: 60893930
IL16 (Intron) :	CCTCCCAGGTCCCCCGTC	TCC	OT-12	chr15: 81271510
ABR (exon) :	CCTAACTCCGGTCCCCCGTC	AAT	OT-13	chr17: 1049654
CDC34 (exon) :	ATACACACGTCCCCCGTC	TGC	OT-14	chr19: 536238
ARHGAP45 (exon) :	TCCACTAGGTCCCCCGTC	ATG	OT-15	chr19: 1080246
POU2F2 (3'UTR) :	ACACTCTGGTCCCCCGTC	TCG	OT-17	chr19: 42087935
KCNB1 (Intron) :	ATACGCTGGTCCCCCGTC	TGC	OT-18	chr20: 49444386
P2RX6 (Intron) :	ACTCCTCTGTCCCCCGTC	CTC	OT-19	chr22: 21025580

### Sheet: Supplementary Table 4
Supplementary Table 4. List of Humanized mice sgRNAs
Type	Name	sgRNA with PAMs	Direction	Mismatches			Acc.No.
				0bp	1bp	2bp (region)
hMPZL2 Q74X	gRNA1	GAAGTGGAAGCACAAGCGCGGGG	-	1	0	1 (Ssr3 intron)	NC_000075.7
	gRNA2	TACAGCTCACAGGTAAGAACTGG	+	1	0	0
hMPZL2 WT	gRNA3	TAGTAGAATACAAACTACTCAGG	-	1	0	2 (intergenic and Fam185a intron)	NM_005797.4
Supplementary Table S4. sgRNA sequences used in editing disease-associated mutation
Name	gx19 bp sequence (5' to 3')	PAM
NGG-Cas9-sg1	gACTCAGGTCCCCCGTCTAG	AGG
NGN-Cas9-sg2	gCTACTCAGGTCCCCCGTCT	AGA
NAN-SpRY-sg3	gACTACTCAGGTCCCCCGTC	TAG
NTN-SpRY-sg4	gAACTACTCAGGTCCCCCGT	CTA
NCN-SpRY-sg5	gAAACTACTCAGGTCCCCCG	TCT
N4NC-eNme2-sg6	gACTACTCAGGTCCCCCGTCTAG	AGGACG

### Sheet: Supplementary Table 5
Supplementary Table 5. PCR and Sequencing primers for humanized mice genotyping (Refer to Fig.2a)
Name	Primer sequences (5`-3`)		Annealing temp (℃)	Amplicon size (bp)	Application
Fw1	Forward	GGTTACAAATAAAGCAATAGCATCAC	55.2	hMPZL2 Q74X : 255	PCR
Rev1	Reverse	GCAACCCACCGAACTGAAGTT
Fw2	Forward	CCAGGCTCTAAGAGGTTACTC	58.8	hMPZL2 Q74X : 2,328, Wild-type : 1,621
Rev2	Reverse	CAGGAGTCTACATACTCCTGC
Fw3	Forward	CTTCTCCTTGGCATACAGCTC	59.9	hMPZL2 Q74X, hMPZL2 WT : 323
Rev3	Reverse	CCATTGTCGTCGAACTGCAGT
Mpzl2_ex1_F1	Forward	CTTCCCATAGGTGAGGGACTCG	N/A	N/A	Sequencing
hMPZL2_F1	Forward	GTGTCTTGGGATGGGAATCCT	N/A	N/A
SV40_pA_R	Reverse	CAAACCACAACTAGAATGCAG	N/A	N/A
Mpzl2_int1_R1	Reverse	GCAACCCACCGAACTGAAGTT	N/A	N/A
Supplementary Table 5. Primers (including illumina-compatible adapters) used for NGS to analyze on-target and genome-wide DNA off-target effects (Refer to Fig.3e)
OT#	Fwd PCR1	Rev PCR1
ON	TGGGGCATCTCAGTTTCACTTTACT	ATCTCCCCTATCACCCCATCAACAT
OT-1	TTGTGCTTATATCAGTGAATTGC	GCAAGAATCGAGGGACTCTG
OT-2	CAGAGACCTTCCCCCAAGAT	AGAGCGGGTTTTCTCCCTTC
OT-3	GGTGCTAAGCCCCTCACTG	AGTCCTAAATGCCTGCACAGA
OT-4	CAGTTCGAGACCAGCCTAGC	ACTTGCTACTGTGTTTTTTGGTC
OT-5	TTTGAGGCTGCAGTGAGCTA	CCGATCTTTTGGAAGGGATA
OT-6	ACCTGGGTTTCTGATTGTGC	TTGTGATGAAAAGGCGACAG
OT-7	GATGAGAAAAGTGGGGCAGA	CTAACCCCCAAATCCCATCT
OT-8	CACCGCACCTGGCCCATATT	CCAGCAATGTGTCAAGGATG
OT-9	TGTACCAGGGACAGGGCTAC	CCCAATCCTGAACCAAACAC
OT-10	ACTGCTCATTGTCCCTCCAG	TGCACTGTTGATGCGTAAAA
OT-11	CGCCTGCTTTAATCCTCTTG	ACCGCCCCTGACTTTCTATT
OT-12	CTGGCTCACGCCTATAATCC	TGGGTCCAACGTACAAGCAT
OT-13	GAAAGTTCCCAGGAGGTGGT	TAGGGAGCCAAAAGCACAGT
OT-14	TTCCCCATCGACTACCCATA	GGACCTGCATCAGTCTCCTC
OT-15	GCTGGAGGATACCAAGGTGA	AGAGCGGCCATGACTTGTGAA
OT-17	GGGAGTGGGGTAAAGAGGAG	AGGGTTGGGGAGAAGAGAAA
OT-18	CGTCAGAGCTCAACCAGTGA	CAGCTAGTAGGTGGCGGAAC
OT-19	ATGATGCCCCTCAACATAGC	TGACCCCTACCTGTGCCTAC
OT#	Fwd PCR2	Rev PCR2
ON	ACACTCTTTCCCTACACGACGCTCTTCCGATCTGGAGGCTGTTAATGGGACAG	GTGACTGGAGTTCAGACGTGTGCTCTTCCGATCTTTCCGAGCTTAACCTTGTGC
OT-1	ACACTCTTTCCCTACACGACGCTCTTCCGATCTTTGTGCTTATATCAGTGAATTGC	GTGACTGGAGTTCAGACGTGTGCTCTTCCGATCTACGATGGTGAGGAGTGAAGG
OT-2	ACACTCTTTCCCTACACGACGCTCTTCCGATCTCCACTCAGATGCTCCCTGA	GTGACTGGAGTTCAGACGTGTGCTCTTCCGATCTGTCCACCTGGGACCTGTG
OT-3	ACACTCTTTCCCTACACGACGCTCTTCCGATCTAGAAAGGGGCTCCCACAGT	GTGACTGGAGTTCAGACGTGTGCTCTTCCGATCTCAAGAGCTTTTGCCTTTTTCA
OT-4	ACACTCTTTCCCTACACGACGCTCTTCCGATCTAACCAATCAGGATGCAGAGG	GTGACTGGAGTTCAGACGTGTGCTCTTCCGATCTACTTGCTACTGTGTTTTTTGGTC
OT-5	ACACTCTTTCCCTACACGACGCTCTTCCGATCTTCCTTTTGGTCGTTTCCATC	GTGACTGGAGTTCAGACGTGTGCTCTTCCGATCTATTTTGCCGTGGTCGTAATG
OT-6	ACACTCTTTCCCTACACGACGCTCTTCCGATCTACTCCCAGCAGGACAGACAC	GTGACTGGAGTTCAGACGTGTGCTCTTCCGATCTCTGGGAGTGAGGCTTATGGA
OT-7	ACACTCTTTCCCTACACGACGCTCTTCCGATCTCTGAAGGGAGGCCAGTAACA	GTGACTGGAGTTCAGACGTGTGCTCTTCCGATCTGTTAAGCCTGTCCCAGGTGA
OT-8	ACACTCTTTCCCTACACGACGCTCTTCCGATCTCCCAGCATGGTAAAGATGGT	GTGACTGGAGTTCAGACGTGTGCTCTTCCGATCTAACATGGACAAGAGCCAAGG
OT-9	ACACTCTTTCCCTACACGACGCTCTTCCGATCTGAGGGGGTGTGACCTAACCT	GTGACTGGAGTTCAGACGTGTGCTCTTCCGATCTACCCAGCCTTTTCCAATTTC
OT-10	ACACTCTTTCCCTACACGACGCTCTTCCGATCTGGATGCAGCTAAGTGCCCAG	GTGACTGGAGTTCAGACGTGTGCTCTTCCGATCTGGCTTCAGGACTTGCAGTTT
OT-11	ACACTCTTTCCCTACACGACGCTCTTCCGATCTGGAGCATCATGGGAAGTGTC	GTGACTGGAGTTCAGACGTGTGCTCTTCCGATCTTCACCTGGCATAACCTCCTC
OT-12	ACACTCTTTCCCTACACGACGCTCTTCCGATCTCTTGAGTCCGGGAATTTGAG	GTGACTGGAGTTCAGACGTGTGCTCTTCCGATCTAGGATGGCGTCATGGTTAAG
OT-13	ACACTCTTTCCCTACACGACGCTCTTCCGATCTCTGCAAGATGGAAACAACCA	GTGACTGGAGTTCAGACGTGTGCTCTTCCGATCTGGCCACCCTAACAACAAGTC
OT-14	ACACTCTTTCCCTACACGACGCTCTTCCGATCTCGTCCTCCACGTCCTCAT	GTGACTGGAGTTCAGACGTGTGCTCTTCCGATCTTGGTCTGGGTGGATACGG
OT-15	ACACTCTTTCCCTACACGACGCTCTTCCGATCTCGATGTGCACTACGACTTTGA	GTGACTGGAGTTCAGACGTGTGCTCTTCCGATCTAGTGCACCCGCCTTCTTCT
OT-17	ACACTCTTTCCCTACACGACGCTCTTCCGATCTGACTCGAGATAAGGCACCAAA	GTGACTGGAGTTCAGACGTGTGCTCTTCCGATCTCCTCCAACTCTCTCGCTCAT
OT-18	ACACTCTTTCCCTACACGACGCTCTTCCGATCTACCCGGGTTAGGACTCAGTT	GTGACTGGAGTTCAGACGTGTGCTCTTCCGATCTATGCAAGGATTGGAGGACAC
OT-19	ACACTCTTTCCCTACACGACGCTCTTCCGATCTATGTCCCCTCCAGGAAGTCT	GTGACTGGAGTTCAGACGTGTGCTCTTCCGATCTGTCCTGGGTCTCAGCCCTAT
Supplementary Table 5. Primers (including illumina-compatible adapters) used for NGS to analyze targeted RNA off-target effects (Refer to Fig3.g)
#	Targeted gene	Fwd PCR2	Rev PCR2
1	AARS1	ACACTCTTTCCCTACACGACGCTCTTCCGATCTGCTGGATGACACCAAAATCC	GTGACTGGAGTTCAGACGTGTGCTCTTCCGATCTTGGATGAACACAAGGTTCCA
2	TOPORS	ACACTCTTTCCCTACACGACGCTCTTCCGATCTTCAGTTTTGCCCGATCTCCT	GTGACTGGAGTTCAGACGTGTGCTCTTCCGATCTCCCATGGTGCCTGACTAACA
3	CCNB1IP1	ACACTCTTTCCCTACACGACGCTCTTCCGATCTAGGGTGCCTTCATGGTTAGC	GTGACTGGAGTTCAGACGTGTGCTCTTCCGATCTGCTGAGGGCCATCTGAAACA
Supplementary Table 5. Primers used for NGS to analyze editing efficiency in hMPZL2Q74X mouse treated with dual AAV encoding ABE8eWQ+sgRNA3 (Refer to Fig.4d)
#	Fwd PCR	Rev PCR
1	GACCTCTCCGTGGGTAAACTGT	GATCTCCCCTATCACCCCATCA
2	ACACTCTTTCCCTACACGACGCTCTTCCGATCTGGAGGCTGTTAATGGGACAG	GTGACTGGAGTTCAGACGTGTGCTCTTCCGATCTTTCCGAGCTTAACCTTGTGC
#	Fwd adapter overhangs	Rev adapter overhangs
1	ACACTCTTTCCCTACACGACGCTCTTCCGATCT	GTGACTGGAGTTCAGACGTGT GCTCTTCCGATCT
Supplementary Table 5. Primers for (RT)-PCR and quantitative RT-PCR of mRNA transcript levels for human MPZL2 and mouse Mpzl2 (Refer to Fig.2c, Fig.6a)
Name	Forward Primer (5`-3`)		Reverse Primer (5`-3`)
human MPZL2	CTTCTCCTTGGCATACAGCTC		CAGGTCACTGTTAGAGCATCAC
mouse Mpzl2	CGCTAACTGTGACGTGGAATT		CTGGAAGAGGACTACCACGAT
mouse Actb	CTTTGCAGCTCCTTCGTT		CGAAGCCGGCTTTGCACAT
Supplementary Table 5. Primers used for quantitative RT-PCR to analyze selected DEGs from RNA-seq (Refer to Fig.2l)
GOI	Forward Primer (5`-3`)		Reverse Primer (5`-3`)
Col9a1	TTTGACTCCCGGTGGCATAAG		TGTCCACAAGTTTTCCCAGCA
Col9a2	AAGGGGCCTCCAGGTAAAGTT		TCCCATTAAACCATCAATGCCA
Col9a3	GGAATGCCGGGGTTCAAGG		AGTCCTCTTAATCCTCGTGGG
Emilin1	TGTGCCTACGTGGTGACTC		GGTACATGATACTTCGGGAACAG
Ibsp	ATGGAGACGGCGATAGTTCC		CTAGCTGTTACACCCGAGAGT
Postn	TGGTATCAAGGTGCTATCTGCG		AATGCCCAGCGTGCCATAA
Tnxb	TCCGTGTAGACTCAGCAAAGG		CCCCACGATAAGAGACAGCG
Lama1	CAGCGCCAATGCTACCTGT		AGGATTCGTACTGTTACCGTCA
Lama2	ACCCTGGCAGTATCATGCG		CTTTGGCGTAGGATGGTGGT
Gapdh	AGGTCGGTGTGAACGGATTTG		GGGGTCGTTGATGGCAACA
